# Comparative genomics and transcriptomic response to root exudates of six rice root-associated *Burkholderia sensu lato* species

**DOI:** 10.1101/2022.10.04.510755

**Authors:** Adrian Wallner, Agnieszka Klonowska, Ludivine Guigard, Eoghan King, Isabelle Rimbault, Eddy Ngonkeu, Phuong Nguyen, Gilles Béna, Lionel Moulin

**Author notes:** Corresponding author: Lionel Moulin. Present address: Unité Résistance induite et Bio-protection des plantes, University of Reims Champagne-Ardenne, Reims, France (Adrian Wallner). Present address: Centro de Biotecnología y Genómica de Plantas (CBGP), Universidad Politécnica de Madrid (UPM)–Instituto Nacional de Investigación y Tecnología Agraria y Alimentación (INIA/CSIC), Campus de Montegancedo, Pozuelo de Alarcón (Madrid), Spain.

## Abstract

Beyond being a reliable nutrient provider, some bacteria will perceive the plant as a potential host and undertake root colonization leading to mutualistic or parasitic interactions. Bacteria of the *Burkholderia* and *Paraburkholderia* genera are frequently found in the rhizosphere of rice. While the latter are often described as plant growth promoting species, *Burkholderia* are often studied for their human opportunistic traits. Here, we used root exudate stimulation on three *Burkholderia* and three *Paraburkholderia* strains isolated from rice roots to characterize their preliminary adaptation to the rice host at the transcriptomic level. Instead of the awaited genus-dependent adaptation, we observed a strongly species-specific response for all tested strains. While all bacteria originate from the rice environment, there are great disparities in their levels of adaptation following the sensing of root exudates. We further report the shared major functions that were differentially regulated in this early step of bacterial adaptation to plant colonization, including amino acids and putrescine metabolism, the Entner-Doudoroff (ED) pathway as well as cyclic diguanylate monophosphate (c-di-GMP) cycling.
