## Supplementary Table S3 for "Comparative genomics and transcriptomic response to root exudates of six rice root-associated *Burkholderia sensu lato* species"

### Sheet: TableS3
Function	Gene	PkM130 gene ID	PkM130 log2 fold change	PSABIP630 gene ID	PSABIP630 log2 fold change	PspABIP659 gene ID	PspABIP659 log2 fold change	BvLMG10929 gene ID	BvLMG10929 log2 fold change	BrABIP441 gene ID	BrABIP441 log2 fold change	BsABIP444 gene ID	BsABIP444 log2 fold change
Xylulose catabolism	xylB	ANSKv1_51128	1.21729			PSP6_v1_70083	0.674788
	xylB	ANSKv1_10858	0.616142	PSAB6_v1_190071	-0.447878	PSP6_v1_430074	0.942543	AK36_5886	0.02946	BCEP4_v1_290046	-0.6659	BCEN4_v1_370067	-0.0532582
Sulfite reductase	cysI	ANSKv1_11155	1.10069	PSAB6_v1_60151	-0.0138299	PSP6_v1_530021	-0.387978	AK36_5537	0.167741	BCEP4_v1_740009	-0.120159	BCEN4_v1_570018	-0.295119
	oxidoreductase	ANSKv1_11156	1.24333	PSAB6_v1_110006	-0.219141	PSP6_v1_530020	0.306957	AK36_1436	-0.134645	BCEP4_v1_740010	-0.328852	BCEN4_v1_570019	-0.657052
	cysH	ANSKv1_11157	1.17171	PSAB6_v1_110005	-0.0113775	PSP6_v1_530019	-0.0129163	AK36_1437	-0.182114	BCEP4_v1_740011	-0.271753	BCEN4_v1_570020	-0.6244
	cysD	ANSKv1_11158	1.17447	PSAB6_v1_110004	0.143692	PSP6_v1_530018	-0.276593	AK36_1438	-0.142728	BCEP4_v1_740012	-0.122313	BCEN4_v1_570021	-0.3393
	cysN	ANSKv1_11159	1.352	PSAB6_v1_110003	-0.0964043	PSP6_v1_530017	-0.103552	AK36_1439	-0.058069	BCEP4_v1_740013	-0.143514	BCEN4_v1_570022	-0.472946
	cobA	ANSKv1_11160	0.834435	PSAB6_v1_110002	-0.889275	PSP6_v1_530016	0.564991	AK36_1440	0.0530642	BCEP4_v1_740014	-0.437554	BCEN4_v1_570023	-0.866709
	outer membrane porin	ANSKv1_11218	1.55187	PSAB6_v1_410111	1.73221	PSP6_v1_330014	-1.00393	AK36_1494	1.07354	BCEP4_v1_1250011	1.01316	BCEN4_v1_560015	0.869618
NRPS	pyoverdin	ANSKv1_11386	-8.36629
		ANSKv1_11387	-7.43776	PSAB6_v1_10190	-7.65084			AK36_2260	1.08793	BCEP4_v1_2720002	-2.54554	BCEN4_v1_1120002	-1.75119
		ANSKv1_11388	-6.83502	PSAB6_v1_10191	-7.03556			AK36_2259	1.30654	BCEP4_v1_2720001	-1.32245	BCEN4_v1_1120003	-1.11968
		ANSKv1_11389	-6.36109	PSAB6_v1_10192	-7.46125							BCEN4_v1_1120004	-1.41361
Glycine metabolism	sdaB	ANSKv1_20079	0.708304
	soxB	ANSKv1_20080	0.820535	PSAB6_v1_230272	-0.12421	PSP6_v1_310061	1.58567	AK36_3301	0.357865	BCEP4_v1_1640047	0.264566	BCEN4_v1_340031	4.56341
	soxD	ANSKv1_20081	0.0487257	PSAB6_v1_310012	1.00331	PSP6_v1_310060	1.37773	AK36_3302	-0.0623916	BCEP4_v1_1640049	0.295001	BCEN4_v1_340032	4.2352
	soxA	ANSKv1_20082	0.798135	PSAB6_v1_310011	1.27408	PSP6_v1_310059	1.08474	AK36_3303	-0.399667	BCEP4_v1_1640050	-0.109006	BCEN4_v1_340033	3.88629
	soxG	ANSKv1_20083	0.428177	PSAB6_v1_310010	1.15032	PSP6_v1_310058	0.660654	AK36_3304	-0.568365	BCEP4_v1_1640051	-0.396985	BCEN4_v1_340034	3.47272
	folB	ANSKv1_20084	0.789238	PSAB6_v1_310009	1.35625	PSP6_v1_310057	1.19458	AK36_3305	0.0905459	BCEP4_v1_1640052	0.387892	BCEN4_v1_340035	3.34978
Putative gluconate transporter	Sugar ABC transporter - periplasmic SU	ANSKv1_50077	0.816032	PSAB6_v1_320004	1.94249	PSP6_v1_10061	-1.57148	AK36_2971	0.879599	BCEP4_v1_540073	0.842316	BCEN4_v1_1320078	0.218611
	Sugar ABC transporter - permease SU	ANSKv1_50078	0.686777	PSAB6_v1_320005	2.00136	PSP6_v1_10062	-1.40648	AK36_2972	0.892798	BCEP4_v1_540074	0.867816	BCEN4_v1_1320079	0.416154
	Sugar ABC transporter - permease SU	ANSKv1_50079	0.62354	PSAB6_v1_320006	1.98444	PSP6_v1_10063	-1.50143	AK36_2973	0.933316	BCEP4_v1_540075	0.737783	BCEN4_v1_1320080	0.447373
	Sugar ABC transporter - ATPase SU	ANSKv1_50080	0.780771	PSAB6_v1_320007	2.09229	PSP6_v1_10064	-0.772974	AK36_2974	1.06704	BCEP4_v1_540076	0.979618	BCEN4_v1_1320081	0.5426
	methionine transporter	ANSKv1_50168	0.822859	PSAB6_v1_540047	-0.00895294	PSP6_v1_450009	-0.425375	AK36_3192	0.313283	BCEP4_v1_100150	-0.15643	BCEN4_v1_1170045	-0.0228864
Quorum Sensing	braI	ANSKv1_50493	0.971885	PSAB6_v1_380019	-0.745784			AK36_4698	-0.593384
Assimilatory nitrate reductase	cdhR	ANSKv1_51159	1.66106									BCEN4_v1_660004-07
	aa transport	ANSKv1_51160	1.68481
	nasF	ANSKv1_51161	2.49328
	nasT	ANSKv1_51162	2.05324					AK36_3842	0.723504
	nasA	ANSKv1_51163	5.031					AK36_3847	4.32782
	nasE	ANSKv1_51164	5.45106
	nasD	ANSKv1_51165	5.39671					AK36_3845	4.04494
	narK	ANSKv1_51166	4.07574					AK36_3844	5.08462
Respiratory nitrate reductase	peptydilprolyl isomerase	ANSKv1_51375	1.97951	PSAB6_v1_170027	0.0707642	PSP6_v1_580131	1.90796	AK36_5148-53
	narI	ANSKv1_51376	0.60585	PSAB6_v1_170028	0.0786601	PSP6_v1_580130	1.37325
	narJ	ANSKv1_51377	1.67327	PSAB6_v1_170029	0.0276056	PSP6_v1_580129	1.45535
	narY	ANSKv1_51378	1.3545	PSAB6_v1_170030	0.166439	PSP6_v1_580128	1.32633
	narG	ANSKv1_51379	1.22177	PSAB6_v1_170031	0.00763962	PSP6_v1_580127	1.35019
	narK	ANSKv1_51380	0.494207
	nitrate/nitrite transporter	ANSKv1_51381	0.941196	PSAB6_v1_170026	-0.00496849	PSP6_v1_580132	1.8019
Iron uptake complex	Periplasmic protein p19 involved in high-affinity Fe2+ transport	ANSKv1_70058	-3.9072	PSAB6_v1_460062	-2.809	PSP6_v1_800042	0.229091	AK36_1678	0.414232	BCEP4_v1_1960018	-1.38574	BCEN4_v1_700057	-0.502354
	putative exported protein	ANSKv1_70059	-4.05379	PSAB6_v1_460063	-2.66908	PSP6_v1_800041	0.669148	AK36_1679	0.357615	BCEP4_v1_1960017	-1.63518	BCEN4_v1_700056	-0.487149
	High-affinity Fe2+/Pb2+ permease	ANSKv1_70060	-3.98525	PSAB6_v1_460064	-3.0723	PSP6_v1_800040	0.0365683	AK36_1680	0.340191	BCEP4_v1_1960016	-1.59551	BCEN4_v1_700055	-0.295433
	Ferredoxin	ANSKv1_70061	-3.34407	PSAB6_v1_460065	-2.90268	PSP6_v1_800039	0.402629	AK36_1681	0.47669	BCEP4_v1_1960015	-1.73899	BCEN4_v1_700054	-0.517543
	Hemin uptake protein	ANSKv1_70062	-5.56568	PSAB6_v1_460067	-5.74953	PSP6_v1_800036	0.752213	AK36_1682	0.596859	BCEP4_v1_1960013	-0.960816	BCEN4_v1_700053	-0.517852
	exbB/D	ANSKv1_90200-202								BCEP4_v1_1960007-9		BCEN4_v1_800012-14
	exbD	ANSKv1_70067	-4.43298	PSAB6_v1_460072	-4.02284	PSP6_v1_800031	0.768082	AK36_1686	0.66727	BCEP4_v1_1700001	-0.0194844	BCEN4_v1_700048	-0.898017
	exbB	ANSKv1_70068	-5.15214	PSAB6_v1_460073	-4.29737	PSP6_v1_800030	1.06866	AK36_1687	0.643573	BCEP4_v1_1700002	-0.417819	BCEN4_v1_700047	-0.803019
	tonB	ANSKv1_70069	-5.46147	PSAB6_v1_460074	-4.16409	PSP6_v1_800029	1.05036	AK36_1688	0.760843	BCEP4_v1_1960007	-1.0924	BCEN4_v1_700046	-0.875242
Sulfate transporter	cysP	ANSKv1_70577	2.43184	PSAB6_v1_70191	-0.094339	PSP6_v1_160161	0.592211	AK36_964	0.0708479	BCEP4_v1_1060007	-0.245585	BCEN4_v1_230017	-0.593594
	cysT	ANSKv1_70578	2.51558	PSAB6_v1_110176	-0.504778	PSP6_v1_160162	0.233517	AK36_2291	0.449221	BCEP4_v1_1650035	-0.474693	BCEN4_v1_230019	-0.340268
	cysW	ANSKv1_70579	2.4645	PSAB6_v1_110177	-0.290142	PSP6_v1_160163	0.637407	AK36_2290	0.403488	BCEP4_v1_1650034	-0.449694	BCEN4_v1_230018	-0.884302
	cysA	ANSKv1_70580	2.31645	PSAB6_v1_110178	-0.208169	PSP6_v1_160164	0.324103	AK36_2289	0.337281	BCEP4_v1_1650036	-0.616367	BCEN4_v1_230020	-0.671943
	cbl	ANSKv1_70581	1.81796	PSAB6_v1_110179	0.0493677	PSP6_v1_160165	-0.0441499	AK36_2288	0.317691	BCEP4_v1_1650037	-0.228474	BCEN4_v1_230021	-0.337418
	amino acid transporter	ANSKv1_70640	-1.01345	PSAB6_v1_330031	0.178241	PSP6_v1_10106	-1.07579	AK36_1399	-0.771811	BCEP4_v1_1300017	0.203716	BCEN4_v1_500009	0.533065
	amino acid transporter	ANSKv1_70901	-1.30274	PSAB6_v1_30122	0.0831233	PSP6_v1_100016	-0.746437	AK36_169	-0.785269	BCEP4_v1_1330020	0.025629	BCEN4_v1_1380031	0.00832166
Entner-Doudoroff pathway	gntK	ANSKv1_70907	0.601136	PSAB6_v1_30115	0.161662	PSP6_v1_100008	0.354254	AK36_175	1.21926	BCEP4_v1_1330011	0.0734631	BCEN4_v1_1380039	1.54988
	gnuT	ANSKv1_70908	0.397646	PSAB6_v1_30114	0.0091839	PSP6_v1_100007	0.18731	AK36_176	1.21124	BCEP4_v1_1330010	0.0430459	BCEN4_v1_1380040	1.76412
	eda	ANSKv1_70909	1.06796	PSAB6_v1_30113	0.223314	PSP6_v1_100005	0.924108	AK36_177	3.57999	BCEP4_v1_1330009	-0.196602	BCEN4_v1_1380041	2.36873
	edd	ANSKv1_70910	1.13292	PSAB6_v1_30112	0.797646	PSP6_v1_100004	0.648126	AK36_178	4.35288	BCEP4_v1_1330008	-0.257916	BCEN4_v1_1380042
	zwf	ANSKv1_50076	0.452296	PSAB6_v1_320003	1.53115	PSP6_v1_10066	-0.943598	AK36_2975	0.611469	BCEP4_v1_540078	0.340483	BCEN4_v1_1320078	0.218611
Alkanesulfonate trasnporter	ssuD	ANSKv1_70503	2.08599	PSAB6_v1_110156	-0.382799	PSP6_v1_160078		AK36_2320	0.654179	BCEP4_v1_60112	-0.525781	BCEN4_v1_480003	-0.499421
	ssuC	ANSKv1_70504	2.42356	PSAB6_v1_110158	-0.176912	PSP6_v1_160079	0.926641	AK36_2319	0.522366	BCEP4_v1_60113	-0.110386	BCEN4_v1_480002	0.22374
	ssuB	ANSKv1_70505	2.62044	PSAB6_v1_110157	-0.777001	PSP6_v1_160080	1.20912	AK36_2318	0.606784	BCEP4_v1_60114	-0.488846	BCEN4_v1_540014	-0.795236
	ssuA	ANSKv1_80272	0.686086	PSAB6_v1_10047	0.292137	PSP6_v1_30072	0.857038	AK36_4312	0.3568	BCEP4_v1_1120001	-0.417702	BCEN4_v1_100003	-0.211961
Taurine transporter	tauC	ANSKv1_80415	0.604354			PSP6_v1_280073	-0.805035	AK36_1021	0.464034	BCEP4_v1_1970013	-0.552478	BCEN4_v1_1650014	0.11779
	tauB	ANSKv1_80414	0.644195	PSAB6_v1_620009	-0.263778	PSP6_v1_280074	-0.633894	AK36_1020	0.341801	BCEP4_v1_1970012	0.179128	BCEN4_v1_1650013	-0.25431
	tauA	ANSKv1_80413	0.464329			PSP6_v1_280075	-0.750642	AK36_10219		BCEP4_v1_1970011	-0.0546133	BCEN4_v1_1650012	-0.667507
Putrescine import	potF	ANSKv1_40101	-2.41736	PSAB6_v1_430067	-0.0899921	PSP6_v1_490021	-2.31337	AK36_919	-2.87055	BCEP4_v1_220035	0.335279	BCEN4_v1_1620006	0.757479
	potG	ANSKv1_40102	-2.54824	PSAB6_v1_430068	-0.17475	PSP6_v1_490022	-2.01354	AK36_918	-3.50489	BCEP4_v1_410014	0.121778	BCEN4_v1_1620005	0.512649
	potH	ANSKv1_40103	-2.50315	PSAB6_v1_430069	-0.0619291	PSP6_v1_490023	-2.55251	AK36_917	-3.36662	BCEP4_v1_220001	0.140253	BCEN4_v1_1620004	0.655836
	potI	ANSKv1_40104	-2.13971	PSAB6_v1_430070	-0.152921	PSP6_v1_490024	-2.14779	AK36_916	-3.2942	BCEP4_v1_220003	0.129528	BCEN4_v1_1620003	0.612658
Putrescine metabolism	spuC	ANSKv1_40100	-2.25516	PSAB6_v1_430066	-0.0444664	PSP6_v1_490020	-1.40624	AK36_920	-2.84828	BCEP4_v1_890020	0.175387	BCEN4_v1_1620007	0.634698
	gabT	ANSKv1_50973	-1.72206	PSAB6_v1_270012	-0.17826	PSP6_v1_500014	0.0868786	AK36_3172	-1.39745	BCEP4_v1_710069	-0.259609	BCEN4_v1_190055	0.116121
	gabD	ANSKv1_50972	-1.8175	PSAB6_v1_250206	-0.545419	PSP6_v1_10084	1.00048	AK36_3171	-1.14916	BCEP4_v1_130015	-0.00881086	BCEN4_v1_190054	0.109068
	puuA	ANSKv1_40099	-2.57843	PSAB6_v1_430065	-0.0899347	PSP6_v1_490019	-2.1801	AK36_921	-2.83223	BCEP4_v1_1450001	-0.124636	BCEN4_v1_1620008	0.740136
	puuB	ANSKv1_40106	-2.16457	PSAB6_v1_430072	-0.0388926	PSP6_v1_490026	-1.86614	AK36_913	-1.35364	BCEP4_v1_900001	-1.05808	BCEN4_v1_900029	0.41586
	puuC	ANSKv1_40096	-0.940462	PSAB6_v1_340033	-0.124245	PSP6_v1_490016	-1.29411	AK36_924	-1.4177	BCEP4_v1_890021	-0.0903619	BCEN4_v1_1620011	0.362415
	puuD	ANSKv1_40098	-1.95172	PSAB6_v1_430064	-0.647204	PSP6_v1_490018	-1.27542	AK36_922	-2.49136	BCEP4_v1_1450002	-0.0859808	BCEN4_v1_1620009	1.46198
	speB	ANSKv1_40095	-0.741791	PSAB6_v1_340092	-0.054492	PSP6_v1_490015	-1.01457	AK36_3697	0.0638058	BCEP4_v1_390015	-0.0607437	BCEN4_v1_100005	0.237033
	aguB	ANSKv1_11397	-2.13114	PSAB6_v1_10286	0.0260888	PSP6_v1_370061	-1.14159	AK36_2692	-0.856953	BCEP4_v1_750027	-0.283055	BCEN4_v1_830010	-0.252734
Glucarate metabolism	kdgD	ANSKv1_50275	-0.0877967	PSAB6_v1_230179	-0.294074	PSP6_v1_30042	0.603448	AK36_3198	-0.113117	BCEP4_v1_340026	-0.227532	BCEN4_v1_1170026	0.039918
	gudD	ANSKv1_50272	-0.0318678	PSAB6_v1_290057	-0.221606	PSP6_v1_30043	1.08558	AK36_546	0.236293	BCEP4_v1_100031	-0.0860645	BCEN4_v1_990011	-0.197498
	pgl	ANSKv1_11588	-0.113489	PSAB6_v1_290056	-0.507435	PSP6_v1_30044	1.23413	AK36_1713	0.0809161	BCEP4_v1_1080009	0.299738	BCEN4_v1_700009	-1.54329
	transporter					PSP6_v1_230022	0.175747			BCEP4_v1_1080008	0.328689	BCEN4_v1_700008	-0.094307
Ribose import and metabolism	rbsK					PSP6_v1_260008	-1.6239
	rbsD					PSP6_v1_260007	-1.3965
	rbsA			PSAB6_v1_340302	-0.374019	PSP6_v1_260006	-1.28522			BCEP4_v1_60087	3.31742	BCEN4_v1_480025	1.01494
	rbsC			PSAB6_v1_190065	0.125136	PSP6_v1_260005	-0.870507			BCEP4_v1_60086	3.45278	BCEN4_v1_480026	1.02833
	rbsB			PSAB6_v1_190067	-0.217941	PSP6_v1_260004	-0.65535			BCEP4_v1_60085	3.80814	BCEN4_v1_480027	0.547635
	glycine transporter	ANSKv1_51158	0.465098	PSAB6_v1_340286	0.144483	PSP6_v1_310043	-0.120277	AK36_3289	-0.0544901	BCEP4_v1_1640017	0.11007	BCEN4_v1_340003	3.47978
Myo inositol catabolism	iolB	ANSKv1_90054	0.261854	PSAB6_v1_520043	0.0518328	PSP6_v1_430007	0.643779	AK36_2559	-0.15086	BCEP4_v1_1180026	-0.278274	BCEN4_v1_480157	-0.130803
	iolE	ANSKv1_90055	0.390919	PSAB6_v1_520044	-0.0534829	PSP6_v1_430008	1.70579	AK36_2558	-0.020383	BCEP4_v1_1180025	-0.0682522	BCEN4_v1_480156	-0.434371
	iolD	ANSKv1_90056	0.361531	PSAB6_v1_520045	-0.406551	PSP6_v1_430009	1.81524	AK36_2557	0.532185	BCEP4_v1_1180024	0.0410498	BCEN4_v1_480155	-0.464099
	iolC	ANSKv1_90057	0.201254	PSAB6_v1_520046	-0.45582	PSP6_v1_430010	1.63494	AK36_2556	-0.168455	BCEP4_v1_1180023	-0.259225	BCEN4_v1_480154	-0.578859
	ABC transporter - ATPase	ANSKv1_90058	0.232653	PSAB6_v1_520047	-0.0247775	PSP6_v1_430011	1.06654
	ABC transporter - permease	ANSKv1_90059	0.349317	PSAB6_v1_520048	-0.28998	PSP6_v1_430012	1.74173
	ABC transporter - periplasmic component	ANSKv1_90060	0.131395	PSAB6_v1_520049	0.145048	PSP6_v1_430013	1.34713
	Regulator	ANSKv1_90061	-0.149655	PSAB6_v1_520050	0.175151	PSP6_v1_430014	0.0922088	AK36_2550	-0.0735076	BCEP4_v1_1180014	-0.156334	BCEN4_v1_480146	-0.333658
	iolG	ANSKv1_90062	0.339464	PSAB6_v1_520051	-0.398955	PSP6_v1_430015	0.631334
	iolG	ANSKv1_90063	0.237781	PSAB6_v1_520052	-0.479252	PSP6_v1_430016	0.968817	AK36_2552	-0.0188512	BCEP4_v1_1180017	0.0536567	BCEN4_v1_480149	-0.26178
Urease	ureD	ANSKv1_11138	0.253822	PSAB6_v1_30435	0.0971634	PSP6_v1_530039	-0.0685174	AK36_3024	-0.615554	BCEP4_v1_810005	-0.202652	BCEN4_v1_1320016	-0.157036
	ureB	ANSKv1_11135	-0.407068	PSAB6_v1_30432	-0.183484	PSP6_v1_530040	-0.616939	AK36_3026	0.333995	BCEP4_v1_810007	-0.280178	BCEN4_v1_1320014	0.051998
	ureA	ANSKv1_11136	-0.00826471	PSAB6_v1_30433	-0.0214498	PSP6_v1_530041	-0.526207	AK36_3025	0.515765	BCEP4_v1_810006	0.0782758	BCEN4_v1_1320015	0.568145
	ureC	ANSKv1_11134	0.0712935	PSAB6_v1_30431	0.137282	PSP6_v1_530042	-0.734363	AK36_3027	-0.187254	BCEP4_v1_810008	0.0597819	BCEN4_v1_1320013	0.252581
	ureE	ANSKv1_11133	-0.103652	PSAB6_v1_30430	0.0323859	PSP6_v1_530043	-0.442777	AK36_3028	-0.181559	BCEP4_v1_810009	0.0263389	BCEN4_v1_1320012	0.209243
	ureF	ANSKv1_11132	-0.00522986	PSAB6_v1_30429	0.00843409	PSP6_v1_530044	-0.234693	AK36_3029	-0.408705	BCEP4_v1_810010	-0.176549	BCEN4_v1_1320011	0.413959
	ureG	ANSKv1_11131	-0.123431	PSAB6_v1_30428	0.470211	PSP6_v1_530045	-0.65998	AK36_3030	-0.44967	BCEP4_v1_810011	0.0800435	BCEN4_v1_1320010	0.277891
CO dehydrogenase	coxI	ANSKv1_10410	-1.34213	PSAB6_v1_70307	0.0308179	PSP6_v1_400067	0.394225	AK36_858	0.624638	BCEP4_v1_1530045	-0.30325	BCEN4_v1_1290004	-0.209208
	coxG	ANSKv1_10411	0.20377	PSAB6_v1_70306	-0.33478	PSP6_v1_400068	0.462713
	coxE	ANSKv1_10412	-0.76919	PSAB6_v1_70305	-0.424275	PSP6_v1_400069	1.27142
	coxD	ANSKv1_10413	0.0443981	PSAB6_v1_70304	-0.0108442	PSP6_v1_1050001	1.7479
	coxM	ANSKv1_10414	0.869925	PSAB6_v1_70303	-0.464286	PSP6_v1_1050002	0.877808
	coxL	ANSKv1_10415	1.11452	PSAB6_v1_70302	-0.198434	PSP6_v1_1050003	1.24011
	coxS	ANSKv1_10416	0.64394	PSAB6_v1_70301	-0.0541575	PSP6_v1_1050004	1.09301
Pyochelin synthesis	pchA									BCEP4_v1_650055	-2.10101	BCEN4_v1_120105	-0.929224
	pchB									BCEP4_v1_650056	-1.81633	BCEN4_v1_120106	-0.554072
	pchC									BCEP4_v1_650057	-2.06643	BCEN4_v1_120107	-0.961714
	pchD									BCEP4_v1_650058	-2.29534	BCEN4_v1_120108	-0.984767
	pchR									BCEP4_v1_650059	-0.665391	BCEN4_v1_120109	-0.358352
T6SS	tssB	ANSKV1_11566	-1.31912
	tssC	ANSKV1_11567	-1.17249
		ANSKV1_11568	-0.833146
		ANSKV1_11569	-0.616867
	impG	ANSKV1_11570	-0.967605
		ANSKV1_11571	-0.919142
	clpV	ANSKV1_11572	-0.895893
	vgrG	ANSKV1_11573	-0.922011
		ANSKV1_11574	-0.719631
		ANSKV1_11575	-1.12347
		ANSKV1_11576	-1.4966
		ANSKV1_11577	-0.80485
		ANSKV1_11578	-0.866528
		ANSKV1_11579	-0.68589
		ANSKV1_11580	-0.741447
		ANSKV1_11581	-1.01917
		ANSKV1_11582	-1.05407
	dotU	ANSKV1_11583	-1.09271
	icmF	ANSKV1_11584	-0.643504
	impA	ANSKV1_11585	-0.905503
		ANSKV1_11586	-1.37581
	region of genomic plasticity (T4 pilus)					PSP6_v1_530070-540075	-0.714298
	region of genomic plasticity								0.781811			BCEN4_v1_740001-180
	prophage1								0.80506			BCEN4_v1_140097-129
	prophage2								0.768768			BCEN4_v1_1110002-16
	ohr	ANSKv1_40246	1.15514	PSAB6_v1_60295	0.136533	PSP6_v1_210263	-0.887165	AK36_6040	0.370214	BCEP4_v1_430014	-0.0526022	BCEN4_v1_620039	0.0707393
Tad pilus	flp	ANSKv1_70412	-0.0265163			PSP6_v1_160016	-0.572883	AK36_2367		BCEP4_v1_60061	0.717292	BCEN4_v1_480053	2.03285
	cpaA	ANSKv1_70413	0.359225			PSP6_v1_160017	0.270038	AK36_2366	-1.05094	BCEP4_v1_60062	0.561219	BCEN4_v1_480052	0.346333
	tadG	ANSKv1_70414	0.329759			PSP6_v1_160018	0.223626	AK36_2365	-0.997337	BCEP4_v1_60063	0.52301	BCEN4_v1_480051	-0.123875
	cpaB	ANSKv1_70415	0.304402			PSP6_v1_160019	0.273057	AK36_2364	-0.642369	BCEP4_v1_60064	0.328533	BCEN4_v1_480050	-0.0387016
	cpaC	ANSKv1_70416	0.0342136			PSP6_v1_160020	0.318554	AK36_2363	-0.795816	BCEP4_v1_60065	0.285203	BCEN4_v1_480049	0.0614686
	cpaE	ANSKv1_70417	0.336998			PSP6_v1_160021	0.626244	AK36_2362	-0.633449	BCEP4_v1_60066	0.209318	BCEN4_v1_480048	0.0828507
	cpaF	ANSKv1_70418	0.248112			PSP6_v1_160022	0.11555	AK36_2361	-0.826145	BCEP4_v1_60067	0.426007	BCEN4_v1_480047	0.12601
	tadB	ANSKv1_70419	0.438838			PSP6_v1_160023	-0.0480242	AK36_2360	-0.799564	BCEP4_v1_60068	0.404315	BCEN4_v1_480046	0.128037
	tadC	ANSKv1_70420	0.37089			PSP6_v1_160024	0.419712	AK36_2359	-0.711733	BCEP4_v1_60069	0.336965	BCEN4_v1_480045	0.0237408
c-di-GMP cycling	Diguanylate cyclase (GGDEF) domain-containing protein					PSP6_v1_80269	-0.862804
	Diguanylate phosphodiesterase					PSP6_v1_200032	-0.680102
	Diguanylate phosphodiesterase					PSP6_v1_80121	-0.627919
	Diguanylate cyclase (GGDEF) domain-containing protein					PSP6_v1_440131	-0.591841
	PAS domain S-box-containing protein/diguanylate cyclase (GGDEF) domain-containing protein					PSP6_v1_350035	-0.588241
	Diguanylate cyclase/phosphodiesterase with PAS/PAC sensor(S)					PSP6_v1_130146	0.618609
	Diguanylate cyclase					PSP6_v1_220020	0.766316
	Diguanylate cyclase					PSP6_v1_310057	1.19458
	Diguanylate cyclase (GGDEF) domain-containing protein					PSP6_v1_580026	1.20503
	Diguanylate cyclase (GGDEF) domain-containing protein					PSP6_v1_30058	1.28727
	Diguanylate cyclase					PSP6_v1_130063	1.39509
	Diguanylate cyclase			PSAB6_v1_270197	-0.774702
	Diguanylate phosphodiesterase			PSAB6_v1_180065	0.662062
	Diguanylate phosphodiesterase	ANSKv1_10496	-0.638514
Chemotaxis	tar	ANSKv1_40244	0.609353			PSP6_v1_440067	-0.783788
		ANSKv1_40258	0.597962
		ANSKv1_90051	-0.648019
	cheW	ANSKv1_90256	0.584134			PSP6_v1_650002	-0.816664			BCEP4_v1_1010002	0.715486
		ANSKv1_90613	-6.11082
	cheB			PSAB6_v1_170077	-0.799251
	cheA					PSP6_v1_650001	-0.637104
	cheD					PSP6_v1_650005	-0.619203
	cheY					PSP6_v1_650007	-0.821034					BCEN4_v1_640003	0.611087
						PSP6_v1_50200	-0.61469
	tcp					PSP6_v1_50202	-0.905493
	tse					PSP6_v1_80210	-0.60012
						PSP6_v1_100156	-0.59441
	tsr					PSP6_v1_130012	-1.0526
						PSP6_v1_130065	1.60219
	tse					PSP6_v1_130201	-1.1032
	motB					PSP6_v1_150003	-0.701847
	tse					PSP6_v1_300048	-1.02896
						PSP6_v1_440057	-0.780154
						PSP6_v1_490071	-0.715944
								AK36_2536	-0.898255
	cheC							AK36_4908	-0.624516
												BCEN4_v1_660081	-1.30022
												BCEN4_v1_720029	1.80361
